# Single-Cell Mapping of tRNA Expression Dynamics Across Human Hematopoiesis

**DOI:** 10.64898/2026.08.14.744819

**Authors:** Marius Külp, Mireia Osuna Lopez, Anna-Sophia Wiegand, Sebastian P. Perner, Ronay Cetin, Yves Matthess, Stefan Günther, Tessa Schmachtel, Hendrik Schultheis, Mario Looso, Manuel Kaulich, Björn Häupl, Thomas Oellerich, Vladimir Benes, Halvard Bonig, Michael A. Rieger

## Abstract

How transfer RNA (tRNA) expression changes as hematopoietic stem cells are specified into human blood cell types remains unknown. tRNAs translate the 64-codon genetic code into the 21-amino acid protein code, and their relative abundance can influence proteomic output. Here, we introduce simultaneous single-cell tRNA and mRNA sequencing (sc-STM-seq), a scalable, high-throughput approach for profiling tRNAs alongside mRNA transcriptomes in individual cells. Applying sc-STM-seq to human bone marrow, we map tRNA expression and splicing across hematopoietic differentiation trajectories and identify tRNAs associated with stemness, differentiation, and specific cell lineages. Our study provides an atlas of the hematopoietic tRNA landscape and establishes tRNA expression as a previously underappreciated layer of cellular heterogeneity during human blood cell development.
