## Supplementary file S4 for "Single-Cell Mapping of tRNA Expression Dynamics Across Human Hematopoiesis"

### Sheet: bulk HSPCs vs T cells
tRNA	baseMean	log2FoldChange	lfcSE	stat	pvalue	padj
tRNA-Gly-CCC-1	242.672	2.4458	0.362945	6.73876	1.59747e-11	1.91697e-09
tRNA-Lys-CTT-3	150.14	1.54529	0.247025	6.25562	3.95945e-10	2.37567e-08
tRNA-Lys-CTT-5	185.597	2.01799	0.353158	5.71413	1.10266e-08	4.41066e-07
tRNA-Lys-CTT-2	436.466	0.993797	0.185958	5.34419	9.08222e-08	2.72466e-06
tRNA-Ala-AGC-4	244.749	1.89438	0.36992	5.12104	3.03852e-07	7.29246e-06
tRNA-Ala-AGC-8	2033.43	-1.14223	0.235261	-4.85518	1.20279e-06	2.40559e-05
tRNA-Leu-CAA-3	425.343	0.854302	0.18306	4.66679	3.05944e-06	5.24476e-05
tRNA-Val-CAC-2	66.0509	1.47229	0.351309	4.19088	2.77878e-05	0.000416817
tRNA-Ala-CGC-4	54.741	2.03115	0.489061	4.15317	3.27899e-05	0.000437199
tRNA-Gln-CTG-1	492.078	-1.01719	0.252222	-4.03291	5.50911e-05	0.000661093
tRNA-Gly-GCC-5	57.6622	-1.39319	0.354374	-3.9314	8.44511e-05	0.000921285
tRNA-Gln-TTG-3	101.035	0.982345	0.289401	3.39441	0.000687776	0.00687776
tRNA-Met-CAT-6	103.869	0.849473	0.273636	3.10438	0.00190676	0.0176008
tRNA-Gly-CCC-2	840.292	-0.840039	0.278777	-3.0133	0.00258426	0.0221508
tRNA-Val-CAC-1	273.014	-0.656626	0.225636	-2.91011	0.00361297	0.0289037
tRNA-Gln-CTG-2	281.101	-1.05246	0.369015	-2.85209	0.00434333	0.0325749
tRNA-Gly-GCC-2	1836.54	-0.598523	0.220408	-2.71553	0.00661704	0.0467085
tRNA-Arg-ACG-1	167.458	-0.782243	0.296951	-2.63425	0.00843229	0.0505937
tRNA-Gln-TTG-1	95.1527	-0.816746	0.308995	-2.64324	0.00821178	0.0505937
tRNA-Thr-AGT-1	51.6262	-0.990869	0.373416	-2.65353	0.00796553	0.0505937
tRNA-Ala-CGC-1	174.414	-0.818592	0.314317	-2.60435	0.00920487	0.0525992
tRNA-Lys-CTT-4	128.154	0.651993	0.256301	2.54386	0.0109636	0.0598016
tRNA-Arg-CCG-2	151.999	-0.586451	0.238592	-2.45796	0.0139728	0.0729016
tRNA-Glu-TTC-14	37.2909	0.932945	0.384988	2.42331	0.0153798	0.0768988
tRNA-Val-CAC-6	91.0051	-0.933706	0.390404	-2.39164	0.0167732	0.0805112
tRNA-Val-AAC-1	114.96	-0.674262	0.284169	-2.37275	0.0176561	0.0814895
tRNA-Glu-TTC-1	165.506	0.571378	0.246337	2.3195	0.020368	0.0872916
tRNA-Val-CAC-3	184.998	-0.663346	0.285525	-2.32325	0.0201655	0.0872916
tRNA-Asn-GTT-3	431.372	-0.698489	0.310991	-2.24601	0.0247033	0.0988131
tRNA-Ser-CGA-4	46.0635	1.01197	0.44852	2.25624	0.0240559	0.0988131
tRNA-Arg-CCT-4	308.861	-0.612463	0.274295	-2.23286	0.0255581	0.0989344
tRNA-Leu-CAA-4	68.9585	0.859765	0.391265	2.1974	0.0279921	0.10497
tRNA-Gly-TCC-3	159.211	0.584688	0.274411	2.1307	0.0331141	0.120415
tRNA-Pro-TGG-1	35.5257	-0.92966	0.442207	-2.10232	0.0355253	0.125383
tRNA-Val-AAC-4	137.823	-0.557765	0.268016	-2.08109	0.0374257	0.128317
tRNA-Asp-GTC-2	3903.95	-0.561394	0.283422	-1.98077	0.0476171	0.14794
tRNA-Gly-GCC-3	1120.51	-0.537895	0.272124	-1.97666	0.0480805	0.14794
tRNA-Ile-AAT-7	77.9573	-0.639287	0.320826	-1.99263	0.0463023	0.14794
tRNA-Thr-TGT-3	53.5062	0.743945	0.374458	1.98672	0.046953	0.14794
tRNA-Arg-ACG-2	128.337	0.807292	0.42598	1.89514	0.0580739	0.174222
tRNA-Ala-AGC-11	78.787	0.785269	0.421705	1.86213	0.0625849	0.183175
tRNA-Cys-GCA-1	33.402	-1.09162	0.592074	-1.84372	0.0652241	0.186354
tRNA-Val-CAC-4	142.831	-0.553677	0.304341	-1.81926	0.068871	0.192198
tRNA-Ala-AGC-2	718.452	-0.375335	0.208473	-1.8004	0.0717979	0.195812
tRNA-Cys-GCA-2	41.1947	-0.888306	0.505274	-1.75807	0.078736	0.207317
tRNA-Ser-TGA-1	209.134	-0.500227	0.285231	-1.75376	0.0794714	0.207317
tRNA-Glu-TTC-3	44.4485	1.05384	0.617399	1.7069	0.0878409	0.219602
tRNA-Val-AAC-5	78.2939	-0.491528	0.286585	-1.71512	0.0863226	0.219602
tRNA-Gln-CTG-3	49.9198	1.0304	0.607576	1.69593	0.0899	0.220163
tRNA-Leu-CAA-2	40.1311	0.617776	0.367422	1.68138	0.0926891	0.222454
tRNA-Leu-TAG-2	104.886	0.478694	0.286763	1.6693	0.0950579	0.223666
tRNA-Glu-TTC-2	699.947	-0.467434	0.28565	-1.63638	0.101759	0.234829
tRNA-Leu-CAA-1	90.8917	0.436839	0.270475	1.61508	0.106292	0.236205
tRNA-Thr-CGT-2	294.019	0.415336	0.256387	1.61995	0.105242	0.236205
tRNA-Ser-GCT-4	39.4921	0.720834	0.451165	1.59772	0.110106	0.240231
tRNA-Pro-AGG-1	82.4897	0.457022	0.289721	1.57746	0.114691	0.245766
tRNA-Pro-TGG-3	131.486	-0.591278	0.383029	-1.54369	0.122664	0.25824
tRNA-Gly-GCC-1	186.49	0.435635	0.287176	1.51696	0.129277	0.267469
tRNA-iMet-CAT-2	138.143	-0.528631	0.370148	-1.42816	0.153245	0.311017
tRNA-Leu-AAG-2	718.225	0.238273	0.167758	1.42034	0.155508	0.311017
tRNA-Arg-TCT-4	37.7619	0.511648	0.377142	1.35665	0.174894	0.33596
tRNA-Lys-TTT-5	51.8751	0.632299	0.467681	1.35199	0.176379	0.33596
tRNA-Thr-AGT-2	34.526	-0.678597	0.500049	-1.35706	0.174761	0.33596
tRNA-Val-CAC-14	170.472	-0.34234	0.266815	-1.28306	0.199471	0.374008
tRNA-Trp-CCA-2	161.274	-0.339691	0.270294	-1.25675	0.208845	0.38556
tRNA-Ser-GCT-2	32.3768	0.53888	0.43483	1.23929	0.215238	0.391342
tRNA-Arg-CCG-1	108.684	0.383973	0.318467	1.20569	0.227937	0.40467
tRNA-Leu-AAG-3	690.88	0.209897	0.174604	1.20213	0.229313	0.40467
tRNA-Arg-TCG-1	150.975	-0.471133	0.395919	-1.18997	0.234056	0.406019
tRNA-Glu-CTC-2	2186.69	-0.321312	0.271628	-1.18291	0.236844	0.406019
tRNA-Ser-GCT-3	655.072	0.2691	0.229895	1.17054	0.241785	0.408651
tRNA-Arg-CCT-3	34.5872	0.579844	0.500863	1.15769	0.24699	0.410219
tRNA-Ile-AAT-12	37.1141	-0.561812	0.48792	-1.15144	0.24955	0.410219
tRNA-Phe-GAA-1	43.7114	0.471299	0.437526	1.07719	0.281395	0.447507
tRNA-Pro-TGG-2	92.9835	0.311158	0.290079	1.07267	0.283421	0.447507
tRNA-Ser-GCT-1	32.9226	0.451594	0.420482	1.07399	0.282827	0.447507
tRNA-Gly-TCC-1	319.068	-0.293797	0.283114	-1.03773	0.299394	0.464664
tRNA-Val-TAC-2	63.6532	0.367353	0.355933	1.03209	0.302032	0.464664
tRNA-Leu-CAG-1	721.06	-0.217293	0.226306	-0.960172	0.336969	0.511851
tRNA-iMet-CAT-1	1577.6	-0.193572	0.207095	-0.934701	0.349942	0.524913
tRNA-Ser-AGA-2	540.415	-0.247889	0.288953	-0.857886	0.390955	0.579193
tRNA-Leu-CAG-2	723.196	-0.189242	0.225912	-0.837682	0.402209	0.588599
tRNA-Ile-AAT-6	39.0825	-0.349179	0.422675	-0.826117	0.408738	0.590946
tRNA-Lys-CTT-1	1097.4	0.183002	0.245111	0.746608	0.4553	0.650429
tRNA-Arg-CCT-2	33.6172	0.425888	0.579856	0.734472	0.462661	0.653168
tRNA-Ser-TGA-4	207.299	-0.229867	0.317377	-0.724272	0.468899	0.654278
tRNA-Ser-AGA-3	61.6259	-0.263102	0.388007	-0.678086	0.497717	0.686507
tRNA-Ser-TGA-2	219.952	-0.211318	0.316745	-0.667155	0.504673	0.68819
tRNA-Arg-TCG-3	52.1894	0.307517	0.485506	0.633394	0.526476	0.709856
tRNA-Ala-TGC-4	91.3222	-0.193789	0.314965	-0.615273	0.538374	0.709944
tRNA-Glu-TTC-4	179.125	0.25051	0.405858	0.617234	0.53708	0.709944
tRNA-Leu-TAG-1	127.469	0.224401	0.372768	0.601984	0.547185	0.713719
tRNA-Asp-GTC-1	437.399	-0.15728	0.270858	-0.580674	0.561461	0.714313
tRNA-Ser-TGA-3	516.859	-0.187342	0.325986	-0.574695	0.565498	0.714313
tRNA-Val-TAC-1	176.047	0.140861	0.242678	0.580441	0.561617	0.714313
tRNA-SeC-TCA-1	401.324	-0.196303	0.359929	-0.545394	0.585482	0.731853
tRNA-Ala-CGC-3	278.957	-0.138416	0.282532	-0.489911	0.624197	0.74162
tRNA-Ala-TGC-3	167.928	-0.120604	0.241632	-0.499124	0.617692	0.74162
tRNA-Arg-TCT-1	462.623	-0.103534	0.209551	-0.494077	0.621252	0.74162
tRNA-Pro-CGG-1	234.696	-0.187562	0.376174	-0.498604	0.618058	0.74162
tRNA-Thr-TGT-4	96.7903	-0.137861	0.277189	-0.497353	0.61894	0.74162
tRNA-Glu-CTC-1	2713.94	-0.134721	0.283446	-0.475298	0.634574	0.746558
tRNA-Ala-AGC-3	46.642	-0.191012	0.452485	-0.422141	0.672922	0.783987
tRNA-Ala-TGC-6	108.438	-0.119031	0.296725	-0.401148	0.688311	0.794205
tRNA-Leu-TAG-3	418.206	0.100191	0.287936	0.347964	0.727867	0.827466
tRNA-Met-CAT-1	374.688	-0.0830018	0.246149	-0.337201	0.735965	0.827466
tRNA-Tyr-GTA-2	51.3784	0.136341	0.407308	0.334736	0.737824	0.827466
tRNA-His-GTG-1	386.446	-0.100624	0.405277	-0.248284	0.803914	0.876998
tRNA-Thr-CGT-4	184.755	0.103787	0.397551	0.261066	0.794041	0.876998
tRNA-Val-AAC-2	219.609	0.06309	0.249735	0.252628	0.800556	0.876998
tRNA-Gly-TCC-2	668.867	0.0425449	0.180648	0.235513	0.81381	0.879795
tRNA-Asn-GTT-2	53.1958	0.0757599	0.348892	0.217144	0.828096	0.885517
tRNA-Asp-GTC-3	186.793	-0.0638878	0.352059	-0.181469	0.855999	0.885517
tRNA-Cys-GCA-14	37.8641	-0.0969266	0.520474	-0.186227	0.852266	0.885517
tRNA-Pro-AGG-2	183.342	-0.0704189	0.354257	-0.198779	0.842436	0.885517
tRNA-Ser-AGA-4	229.629	-0.0727277	0.349973	-0.207809	0.835378	0.885517
tRNA-Ser-AGA-1	317.321	-0.0487108	0.296416	-0.164332	0.86947	0.891764
tRNA-Lys-TTT-3	164.774	0.0324163	0.265692	0.122007	0.902893	0.918197
tRNA-Met-CAT-3	59.7102	0.0366816	0.424323	0.0864474	0.931111	0.938935
tRNA-Leu-TAA-1	99.0401	-0.0218099	0.40958	-0.0532495	0.957533	0.957533
tRNA-Ala-AGC-1	25.0724	1.08406	0.732221	1.48051	0.138737	NA
tRNA-Ala-AGC-10	2.26497	-0.200379	2.15898	-0.0928121	0.926053	NA
tRNA-Ala-AGC-12	1.5097	0.371436	2.11255	0.175824	0.860433	NA
tRNA-Ala-AGC-13	0.213735	1.59868	4.08047	0.391788	0.695215	NA
tRNA-Ala-AGC-14	1.09384	0.525731	2.30218	0.228362	0.819365	NA
tRNA-Ala-AGC-15	5.15549	0.863471	1.23336	0.700095	0.483868	NA
tRNA-Ala-AGC-16	0.210774	1.59868	4.08047	0.391788	0.695215	NA
tRNA-Ala-AGC-24	2.35559	3.16096	2.25095	1.40428	0.160237	NA
tRNA-Ala-AGC-5	30.3493	-0.873223	0.579988	-1.50559	0.132173	NA
tRNA-Ala-AGC-6	3.97656	-0.488031	1.43441	-0.340232	0.733682	NA
tRNA-Ala-AGC-9	1.87623	-1.13777	1.85197	-0.614356	0.53898	NA
tRNA-Ala-CGC-2	25.8323	-0.139413	0.549916	-0.253516	0.799869	NA
tRNA-Ala-TGC-1	6.02647	4.50309	1.38317	3.25562	0.00113143	NA
tRNA-Ala-TGC-2	16.9388	-0.478939	0.599502	-0.798896	0.424351	NA
tRNA-Ala-TGC-5	4.39191	-0.214965	1.15858	-0.185541	0.852805	NA
tRNA-Ala-TGC-7	1.60237	1.86341	2.31594	0.804602	0.421049	NA
tRNA-Arg-CCT-1	29.8844	0.0643844	0.508534	0.126608	0.899251	NA
tRNA-Arg-CCT-5	0.37826	0.636898	4.08047	0.156084	0.875967	NA
tRNA-Arg-TCG-2	8.17589	0.4129	0.813841	0.507347	0.611911	NA
tRNA-Arg-TCG-4	7.18116	1.27585	1.13082	1.12825	0.259214	NA
tRNA-Arg-TCG-5	11.7209	0.694156	0.854557	0.8123	0.41662	NA
tRNA-Arg-TCG-6	0.850881	1.31998	2.47047	0.534302	0.593133	NA
tRNA-Arg-TCT-2	3.12927	0.110791	1.37091	0.0808157	0.935589	NA
tRNA-Arg-TCT-3	6.79857	0.0181434	1.18056	0.0153685	0.987738	NA
tRNA-Arg-TCT-5	5.38771	0.338205	1.17086	0.288852	0.772695	NA
tRNA-Asn-GTT-1	28.3599	0.325722	0.644539	0.505357	0.613308	NA
tRNA-Asn-GTT-10	0.210774	1.59868	4.08047	0.391788	0.695215	NA
tRNA-Asn-GTT-11	5.92673	0.624015	1.47374	0.423422	0.671988	NA
tRNA-Asn-GTT-12	1.96946	2.88948	2.30837	1.25174	0.210665	NA
tRNA-Asn-GTT-24	13.6325	1.29348	0.663949	1.94817	0.051395	NA
tRNA-Asn-GTT-25	3.98293	-1.28698	1.88404	-0.683096	0.494546	NA
tRNA-Asn-GTT-26	1.72685	-0.873712	1.72845	-0.505487	0.613217	NA
tRNA-Asn-GTT-27	0.164525	-0.324875	4.08047	-0.0796169	0.936542	NA
tRNA-Asn-GTT-4	31.0285	0.208136	0.457588	0.454854	0.649214	NA
tRNA-Asn-GTT-5	6.2329	0.345586	0.923881	0.374059	0.70836	NA
tRNA-Asn-GTT-6	19.2001	0.598157	0.641518	0.932409	0.351125	NA
tRNA-Asn-GTT-7	5.21067	-0.0130946	1.56847	-0.00834865	0.993339	NA
tRNA-Asn-GTT-8	5.00322	2.7712	1.88868	1.46727	0.142303	NA
tRNA-Asn-GTT-9	3.60522	1.1417	1.47978	0.771539	0.440387	NA
tRNA-Cys-GCA-10	1.48134	4.34138	2.68936	1.61428	0.106466	NA
tRNA-Cys-GCA-11	3.93557	-0.498776	1.10436	-0.45164	0.651528	NA
tRNA-Cys-GCA-12	0.832293	1.28665	2.48018	0.518771	0.60392	NA
tRNA-Cys-GCA-13	0.759671	2.07693	2.89233	0.718081	0.472707	NA
tRNA-Cys-GCA-15	3.97976	1.9894	1.4167	1.40425	0.160245	NA
tRNA-Cys-GCA-16	0.955961	-0.484421	2.77059	-0.174844	0.861202	NA
tRNA-Cys-GCA-17	20.2806	-0.83005	0.630715	-1.31605	0.188159	NA
tRNA-Cys-GCA-18	1.54569	2.23511	2.11707	1.05576	0.29108	NA
tRNA-Cys-GCA-19	6.81422	0.708173	0.881828	0.803073	0.421932	NA
tRNA-Cys-GCA-20	0.321374	0.636898	4.08047	0.156084	0.875967	NA
tRNA-Cys-GCA-21	1.36347	-0.349662	1.85435	-0.188563	0.850435	NA
tRNA-Cys-GCA-22	0.5965	-0.806402	3.10991	-0.259301	0.795403	NA
tRNA-Cys-GCA-23	1.42211	-1.38292	2.42571	-0.57011	0.568603	NA
tRNA-Cys-GCA-3	2.4974	0.0201433	1.64089	0.0122759	0.990206	NA
tRNA-Cys-GCA-4	17.7401	-1.44763	0.739194	-1.95839	0.050184	NA
tRNA-Cys-GCA-5	11.5895	-1.63076	0.739964	-2.20383	0.0275362	NA
tRNA-Cys-GCA-6	1.14066	-2.07085	2.18307	-0.948596	0.342826	NA
tRNA-Cys-GCA-7	3.2756	-0.412651	1.23013	-0.335454	0.737283	NA
tRNA-Cys-GCA-8	2.26244	-0.301829	1.53879	-0.196147	0.844495	NA
tRNA-Cys-GCA-9	0.83043	3.50777	2.7316	1.28414	0.199092	NA
tRNA-Gln-CTG-4	13.2631	-0.850821	0.647279	-1.31446	0.188692	NA
tRNA-Gln-CTG-5	9.50796	-0.758068	0.765023	-0.990909	0.32173	NA
tRNA-Gln-CTG-6	19.4457	1.96144	0.671202	2.92229	0.00347473	NA
tRNA-Gln-CTG-7	1.67706	0.684487	1.59639	0.428772	0.668089	NA
tRNA-Gln-TTG-2	3.44264	-1.6259	1.38142	-1.17698	0.239204	NA
tRNA-Gln-TTG-4	0.291071	-1.34232	4.02856	-0.333201	0.738983	NA
tRNA-Gly-CCC-3	0.401672	-1.82067	3.46187	-0.525921	0.598943	NA
tRNA-Gly-GCC-4	1.71073	2.35194	2.04709	1.14892	0.25059	NA
tRNA-Gly-TCC-4	7.32101	0.224279	0.875109	0.256287	0.79773	NA
tRNA-Ile-AAT-1	9.61177	0.34036	0.72216	0.471308	0.637421	NA
tRNA-Ile-AAT-2	16.2263	-0.533735	0.632122	-0.844354	0.398471	NA
tRNA-Ile-AAT-3	10.8137	0.130092	0.773262	0.168237	0.866397	NA
tRNA-Ile-AAT-4	21.5371	1.16782	0.549287	2.12606	0.0334985	NA
tRNA-Ile-AAT-5	29.2772	0.00379389	0.477048	0.00795286	0.993655	NA
tRNA-Ile-AAT-8	13.7321	0.816018	0.636263	1.28252	0.199661	NA
tRNA-Ile-AAT-9	2.59999	1.24555	1.46421	0.850661	0.394957	NA
tRNA-Ile-GAT-1	30.8559	-0.920857	0.459186	-2.00541	0.0449192	NA
tRNA-Ile-TAT-1	0.885824	-2.97006	3.93189	-0.755378	0.450022	NA
tRNA-Ile-TAT-2	0.577428	-0.741434	3.13228	-0.236708	0.812884	NA
tRNA-Ile-TAT-2-1	18.611	-0.666738	0.659068	-1.01164	0.311711	NA
tRNA-Ile-TAT-2-2	0.324335	0.636898	4.08047	0.156084	0.875967	NA
tRNA-Ile-TAT-3	12.109	-0.377065	1.21662	-0.309928	0.756616	NA
tRNA-Leu-AAG-1	31.7051	0.863094	0.484157	1.78267	0.0746396	NA
tRNA-Leu-AAG-4	14.2857	1.04417	0.741673	1.40786	0.159173	NA
tRNA-Leu-CAA-5	1.65082	0.894141	2.36992	0.377288	0.70596	NA
tRNA-Leu-CAA-6	2.03033	-0.619626	1.62125	-0.382191	0.70232	NA
tRNA-Leu-TAA-2	0.567485	1.511	3.18167	0.474907	0.634853	NA
tRNA-Leu-TAA-3	2.09425	4.8425	2.47382	1.95749	0.0502895	NA
tRNA-Leu-TAA-4	1.06867	3.87059	3.65594	1.05871	0.289731	NA
tRNA-Lys-CTT-10	2.39695	-1.51259	1.64195	-0.921217	0.356937	NA
tRNA-Lys-CTT-11	10.0216	0.901502	0.828622	1.08795	0.276616	NA
tRNA-Lys-CTT-7	0.804632	0.0263918	2.26159	0.0116696	0.990689	NA
tRNA-Lys-CTT-8	1.68691	2.6023	2.00075	1.30066	0.193375	NA
tRNA-Lys-CTT-9	3.22439	-2.71387	2.54046	-1.06826	0.285405	NA
tRNA-Lys-TTT-1	0.994955	2.54489	2.35689	1.07976	0.280248	NA
tRNA-Lys-TTT-11	1.16568	-0.990625	2.25143	-0.439998	0.659938	NA
tRNA-Lys-TTT-2	1.57581	-1.42957	2.05511	-0.695617	0.486669	NA
tRNA-Lys-TTT-4	1.95724	1.39225	1.66838	0.834492	0.404004	NA
tRNA-Lys-TTT-6	3.97298	-0.326321	1.37273	-0.237716	0.812101	NA
tRNA-Lys-TTT-7	0.586073	1.56493	3.72376	0.420254	0.6743	NA
tRNA-Met-CAT-2	1.75126	1.31038	1.74262	0.75196	0.452075	NA
tRNA-Met-CAT-4	3.23639	2.44837	2.13408	1.14727	0.251268	NA
tRNA-Met-CAT-5	0.494972	1.45094	3.93351	0.368867	0.712227	NA
tRNA-Met-CAT-7	0	NA	NA	NA	NA	NA
tRNA-Phe-GAA-2	9.66418	1.38022	1.01189	1.364	0.172567	NA
tRNA-Phe-GAA-3	2.59449	1.1075	1.54063	0.718863	0.472225	NA
tRNA-Phe-GAA-4	0.641205	3.13229	3.99152	0.784737	0.432608	NA
tRNA-Phe-GAA-6	0.213735	1.59868	4.08047	0.391788	0.695215	NA
tRNA-Pro-CGG-2	20.3739	-0.0814037	0.76222	-0.106798	0.914949	NA
tRNA-Ser-CGA-1	30.8871	-0.662934	0.45357	-1.46159	0.143854	NA
tRNA-Ser-CGA-2	24.6318	0.473844	0.486424	0.974138	0.329988	NA
tRNA-Ser-CGA-3	18.5606	0.128772	0.764667	0.168402	0.866267	NA
tRNA-Ser-GCT-5	21.1749	0.540495	0.553644	0.97625	0.328941	NA
tRNA-Ser-GCT-6	7.24092	0.0409122	0.876597	0.0466717	0.962775	NA
tRNA-Thr-AGT-3	5.72841	0.896561	0.99826	0.898124	0.36912	NA
tRNA-Thr-AGT-4	2.95503	0.257454	1.2874	0.199979	0.841497	NA
tRNA-Thr-AGT-5	25.8122	-0.423077	0.566789	-0.746446	0.455398	NA
tRNA-Thr-AGT-6	15.2382	2.38864	0.672589	3.55141	0.000383174	NA
tRNA-Thr-CGT-1	1.93369	-1.91815	1.71775	-1.11667	0.264137	NA
tRNA-Thr-CGT-3	6.15825	0.0452938	1.08751	0.0416491	0.966778	NA
tRNA-Thr-CGT-5	0.71558	0.574377	2.63409	0.218055	0.827386	NA
tRNA-Thr-TGT-1	4.26601	-0.77996	1.32695	-0.587783	0.556678	NA
tRNA-Thr-TGT-2	28.2633	0.302827	0.565056	0.535923	0.592012	NA
tRNA-Thr-TGT-5	18.0002	0.367715	0.747361	0.492018	0.622707	NA
tRNA-Thr-TGT-6	6.72632	0.56327	1.1498	0.489883	0.624216	NA
tRNA-Trp-CCA-1	8.39532	0.871137	0.872099	0.998897	0.317845	NA
tRNA-Trp-CCA-3	13.0599	-0.386398	1.11008	-0.348082	0.727779	NA
tRNA-Trp-CCA-4	31.676	-0.512448	0.475364	-1.07801	0.281028	NA
tRNA-Trp-CCA-5	1.13299	-0.786706	2.53112	-0.310814	0.755942	NA
tRNA-Tyr-ATA-1	0	NA	NA	NA	NA	NA
tRNA-Tyr-GTA-1	6.63239	-0.30543	1.19397	-0.255811	0.798097	NA
tRNA-Tyr-GTA-3	5.02372	1.34887	1.43212	0.941875	0.346257	NA
tRNA-Tyr-GTA-4	2.2924	1.19332	1.67296	0.713298	0.475662	NA
tRNA-Tyr-GTA-5-1	14.6808	-1.65316	0.839855	-1.96839	0.0490235	NA
tRNA-Tyr-GTA-5-2	0.2212	-1.02778	4.05391	-0.253527	0.799861	NA
tRNA-Tyr-GTA-5-3	3.18739	1.20485	2.04064	0.590429	0.554903	NA
tRNA-Tyr-GTA-5-4	4.76	-1.26428	1.10132	-1.14797	0.250979	NA
tRNA-Tyr-GTA-5-5	4.08238	-1.98668	1.3258	-1.49848	0.134009	NA
tRNA-Tyr-GTA-6	1.11027	0.393633	2.33934	0.168267	0.866373	NA
tRNA-Tyr-GTA-7	1.08872	0.335334	2.65872	0.126126	0.899632	NA
tRNA-Tyr-GTA-8	1.77537	2.40591	2.04036	1.17916	0.238334	NA
tRNA-Tyr-GTA-9	0.635283	3.11898	3.54382	0.880118	0.378795	NA
tRNA-Val-AAC-3	10.7043	-0.233955	0.747792	-0.312861	0.754386	NA
tRNA-Val-AAC-6	0.384372	2.41197	4.04545	0.596219	0.551029	NA
tRNA-Val-TAC-3	19.0794	0.478306	0.806697	0.592919	0.553235	NA
tRNA-Val-TAC-4	2.29488	1.24334	1.60466	0.774831	0.43844	NA
